# The Dystrophin-Dystroglycan complex ensures cytokinesis efficiency in *Drosophila* epithelia

**DOI:** 10.1101/2024.03.14.585005

**Authors:** Margarida Gonçalves, Catarina Lopes, Hervé Alégot, Mariana Osswald, Floris Bosveld, Carolina Ramos, Graziella Richard, Yohanns Bellaiche, Vincent Mirouse, Eurico Morais-de-Sá

## Abstract

Cytokinesis physically separates daughter cells at the end of cell division. This step is particularly challenging for epithelial cells, which are connected to their neighbors and to the extracellular matrix by transmembrane protein complexes. To systematically evaluate the impact of the cell adhesion machinery on epithelial cytokinesis efficiency, we performed an RNAi-based modifier screen in the *Drosophila* follicular epithelium. Strikingly, this unveiled adhesion molecules and transmembrane receptors that facilitate cytokinesis completion. Among these is Dystroglycan, which connects the extracellular matrix to the cytoskeleton via Dystrophin. Live imaging revealed that Dystrophin and Dystroglycan become enriched in the ingressing membrane, below the cytokinetic ring, during and after ring constriction. Using multiple alleles, including Dystrophin isoform-specific mutants, we show that Dystrophin/Dystroglycan localization is linked with unanticipated roles in regulating cytokinetic ring contraction and in preventing membrane regression during the abscission period. Altogether, we provide evidence that, rather than opposing cytokinesis completion, the machinery involved in cell-cell and cell-matrix interactions has also evolved functions to ensure cytokinesis efficiency in epithelial tissues.
