## Supplemental Table 1 (Table S1) for "The Dystrophin-Dystroglycan complex ensures cytokinesis efficiency in *Drosophila* epithelia"

### Sheet: Sheet1
Protein	Stock (BDSC)	Sample: replicates/egg chambers/cells	Modifier of Anillin RNAi	Nuclei/cell (median)	Nuclei/cell (sdtDev)	t-test against control*	Δ multinucleation ratio (median)	Localization	Human orthologues
E-Cadherin line 1	27689	3/48/3646	no effect	1.3	0.2001	ns	-0.055	apical junction	CDH1 / CDH20
E-Cadherin line 2	32904	3/61/4747	no effect	1.21	0.1172	ns	-0.03	apical junction	CDH1 / CDH20
N-Cadherin	41982	3/64/4057	suppressor	1.25	0.1603	<0.0001	-0.18	apical junction	DSC1 / CDH15
Cad74A	27485	3/51/3074	suppressor	1.23	0.1422	0.0047	-0.09	apical	CDHR1
Cad87A	28716	3/42/2487	no effect	1.255	0.1333	ns	-0.085	apical (other tissues)	CDH16 / CDHR1 / CDHR4
Cad99C	35037	4/54/4075	suppressor	1.12	0.09352	<0.0001	-0.14	apical	PCDH15
Cals	25839	3/51/3305	enhancer	1.3	0.1944	0.0001	0.1	unkown	CLSTN2
Kug/Fat2	40888	3/61/3045	enhancer	1.5	0.2024	<0.0001	0.22	basal	FAT3
Fas2	34084	3/43/1433	no effect	1.14	0.1834	ns	-0.09	lateral	NCAM1/2
Fas3	77396	3/47/2054	no effect	1.48	0.2551	ns	-0.06	lateral	CADM3 / NECTIN3 / PVR
Lachesin	28940	3/44/2400	no effect	1.455	0.2318	ns	-0.005	lateral	NEGR1
Contactin	28923	3/56/3957	suppressor	1.09	0.08365	<0.0001	-0.14	lateral	CNTN4/6
Echinoid	38243	4/72/3630	enhancer	1.46	0.2164	0.0017	0.1	apical junction	NPHS1
Neuroglian line 1	28724	4/78/4536	enhancer	1.25	0.1713	0.0069	0.05	lateral	L1CAM
Neuroglian line 2	37496	3/46/1891	enhancer	1.43	0.2245	0.0046	0.095	lateral	L1CAM
Neurexin IV	32424	4/64/2544	enhancer	1.505	0.2642	0.0082	0.14	lateral	CNTNAP2
betaPS/mys line 1	33642	4/48/2973	no effect	1.21	0.1792	ns	-0.06	basal	ITGB1
betaPS/mys line 2	27735	3/43/2602	no effect	1.24	0.182	ns	-0.05	basal	ITGB1
alphaPS1/mew	27543	4/73/5180	no effect	1.38	0.2097	ns	-0.04	basal	ITGA6 / ITGA7
alphaPS3/scab	38959	3/58/4225	no effect	1.26	0.1621	ns	0.04	basal	ITGA4
Dystroglycan	34895	4/73/2802	enhancer	1.35	0.2723	0.0002	0.11	basal	Dg
UAS-Dg-C	63052	3/42/3186	suppressor	1.14	0.1624	0.0031	-0.1	basal
LanA	28071	3/45/2198	no effect	1.29	0.1604	ns	-0.02	extracellular	LAMA5
LanB1	42616	4/68/3543	no effect	1.435	0.2426	ns	-0.005	extracellular	LAMB2
LanB2 line 1	55388	4/47/3516	suppressor	1.29	0.1608	0.0097	-0.1	extracellular	LAMC1
LanB2 line 2	62002	3/43/2894	no effect	1.35	0.1673	ns	-0.01	extracellular	LAMC1
Perlecan line 1	29440	4/46/1905	enhancer	1.495	0.2506	<0.0001	0.23	extracellular	HSPG2
Perlecan line 2	VDRC - 110494 (Vienna) **	3/59/2190	enhancer	1.74	0.251	<0.0001	0.24	extracellular	HSPG2
Collagen IV	50895	3/43/2956	no effect	1.28	0.2064	ns	0.04	extracellular	COL4A1
Nidogen	62902	3/49/1821	suppressor	1.23	0.199	<0.0039	-0.14	extracellular	NID1
						* p < 0.01 was considered significant and is indicated
						** only line from VDRC used in the screen
